# Comet fragment-ion indexing for enhanced peptide sequencing

**DOI:** 10.1101/2024.10.11.617953

**Authors:** Christopher D. McGann, Erik J. Bergstrom, Vagisha Sharma, Lilian R. Heil, Qing Yu, Jimmy K. Eng, Devin K. Schweppe

## Abstract

Fragment ion indexing has significantly improved the efficiency of proteomics database search tools. This work implements fragment ion indexing in Comet, a widely-used, open-source search engine. We demonstrate that this enhancement maintains scoring and identification accuracy while substantially increasing peptide spectral matching speeds across multiple applications, including open modification searches, immunopeptidomics, and real-time searches. Comet-FI reduced search speeds by up to 94%, enabling the rapid analysis of complex data types like immunopeptidomes. Fragment-ion indexing enables Comet to keep pace with modern instrumentation and expanding applications in proteomics, reinforcing its utility in diverse proteomics workflows and its integration with a wide range of proteomics tools and platforms.
