## Supplemental Table 1 for "Comet fragment-ion indexing for enhanced peptide sequencing"

### Sheet: SearchTimes
Description	Digestion	Xcorr Calculations	Run time (minutes)	Comet Type	Species	Total Peptides
Astral	tryptic	111000000	10.1	Comet	Worm	935559
Astral	semi-tryptic	2360000000	27.67	Comet	Worm	16983410
Astral	non-enzymatic	14000000000	108.22	Comet	Worm	61950470
Astral	tryptic	379000000	12.55	Comet	Human	1500091
Astral	semi-tryptic	8090000000	72.95	Comet	Human	27208667
Astral	non-enzymatic	47700000000	353.42	Comet	Human	94937094
Astral	tryptic	453000	9.4	Comet-FI	Worm	935559
Astral	semi-tryptic	9860000	11.08	Comet-FI	Worm	16983410
Astral	non-enzymatic	47700000	15.45	Comet-FI	Worm	61950470
Astral	tryptic	811000	9.47	Comet-FI	Human	1500091
Astral	semi-tryptic	17500000	11.95	Comet-FI	Human	27208667
Astral	non-enzymatic	81000000	18.85	Comet-FI	Human	94937094
Single-cell	tryptic	4220000	0.45	Comet	Worm	935559
Single-cell	semi-tryptic	103000000	0.9	Comet	Worm	16983410
Single-cell	non-enzymatic	627000000	2.8	Comet	Worm	61950470
Single-cell	tryptic	14500000	0.62	Comet	Human	1500091
Single-cell	semi-tryptic	354000000	2.3	Comet	Human	27208667
Single-cell	non-enzymatic	2160000000	8.73	Comet	Human	94937094
Single-cell	tryptic	2460	0.3	Comet-FI	Worm	935559
Single-cell	semi-tryptic	56000	0.6	Comet-FI	Worm	16983410
Single-cell	non-enzymatic	271000	1.08	Comet-FI	Worm	61950470
Single-cell	tryptic	4200	0.32	Comet-FI	Human	1500091
Single-cell	semi-tryptic	98600	0.72	Comet-FI	Human	27208667
Single-cell	non-enzymatic	461000	1.67	Comet-FI	Human	94937094
Exploris	tryptic	6870000	0.55	Comet	Worm	935559
Exploris	semi-tryptic	149000000	1.48	Comet	Worm	16983410
Exploris	non-enzymatic	852000000	4.85	Comet	Worm	61950470
Exploris	tryptic	23600000	0.75	Comet	Human	1500091
Exploris	semi-tryptic	515000000	3.97	Comet	Human	27208667
Exploris	non-enzymatic	2950000000	15.95	Comet	Human	94937094
Exploris	tryptic	24900	0.43	Comet-FI	Worm	935559
Exploris	semi-tryptic	532000	0.77	Comet-FI	Worm	16983410
Exploris	non-enzymatic	2240000	1.43	Comet-FI	Worm	61950470
Exploris	tryptic	44300	0.45	Comet-FI	Human	1500091
Exploris	semi-tryptic	937000	0.9	Comet-FI	Human	27208667
Exploris	non-enzymatic	3810000	2.08	Comet-FI	Human	94937094

### Sheet: Data
PDX identifier	Raw file name	Label used in Figure 2
PXD016662	20190524_EXP1_Evo2_DBJ_LFQprot_SDS_500ng_15000_21min_CV50_01	Exploris
PXD024017	20201207_Exploris_RSLC9_PepSep_PHF-3um_HeLaPi_1ng_04	Single-cell
PXD046453	20230320_OLEP08_1000ngHeK_uPAC_180k-30min_MontBlanc_2Th_0p5_Cycle_01	Astral
